# Human cortico-vascular assembloids reveal a CELF2-AHNAK-dependent switch from neuronal to endothelial tropism in glioblastoma cells

**DOI:** 10.1101/2025.10.21.683634

**Authors:** Michele Bertacchi, Annie Ladoux, Alexa Saliou, Gwendoline Maharaux, Clément Peux, Laurent Turchi, Béatrice Polo, Hervé Chneiweiss, Elias El-Habr, Marie Pierre Junier, Fabien Almairac, Fanny Burel-Vandenbos, Michèle Studer, Thierry Virolle

## Abstract

Glioblastoma (GB) remains one of the most aggressive human cancers, driven by profound cellular plasticity and dynamic interactions with the neurovascular niche. Yet, existing preclinical models fail to reproduce the human brain-vascular interface, limiting studies of tumor-host crosstalk and invasion. To overcome this gap, we developed a human induced pluripotent stem cell (hiPSC)-derived cortico-endothelial (CO+EO) assembloid model by fusing cortical and endothelial organoids from the same genetic background. These assembloids spontaneously form branched vascular networks enriched in tight junction proteins (CLDN5, OCLN, ZO-1), thereby recapitulating a key blood-brain barrier (BBB)-like property and providing a physiologically relevant human platform for exploring glioblastoma-neurovascular interactions. Using this system, we uncover a previously unrecognized CELF2-dependent glioblastoma stem cell (GSC) tropism. CELF2-expressing GSCs preferentially infiltrate neural regions, where they trigger neuronal apoptosis and disrupt endothelial tight junction integrity, supporting an aggressive phenotype. Conversely, CELF2-deficient GSCs lose neurotropism, acquire mesenchymal features, and are redirected toward vascular compartments. This endothelial affinity requires the scaffold protein AHNAK, strongly expressed at the plasma membrane of CELF2-deficient cells and enriched at tumor-endothelial interfaces. AHNAK knockdown abolished endothelial infiltration, demonstrating its critical role in vascular tropism. Analysis of patient GB samples confirmed that CELF2-positive tumor cells are enriched in poorly vascularized, mitotically active areas and excluded from vessel-rich zones, closely paralleling assembloid findings. Transcriptomic profiling further revealed that CELF2 promotes a neuronal progenitor-like program while repressing mesenchymal and vascular-associated gene expression, thereby shaping tumor identity, invasive behavior, and tissue preference. Collectively, our study introduces CO+EO assembloids as an original human model of glioblastoma plasticity at the neurovascular interface. We identify CELF2 as a master regulator of GSC tropism and AHNAK as a mediator of vascular affinity, unveiling a novel molecular axis that governs glioblastoma invasion and highlighting new therapeutic opportunities.

**Key points:**

- Developed cortico-endothelial assembloids mimicking the brain microenvironment.
- Identified CELF2 level as a determinant of glioblastoma cell tropism toward neuronal or endothelial niches.
- Showed CELF2-positive GB cells disrupt endothelial tight junctions, unlike CELF2-negative cells.

**Importance of the study:** This study presents a novel, physiologically relevant in vitro model of glioblastoma (GB) that faithfully recapitulates the complex human brain microenvironment, including both vascular and neuronal components. By combining cortical and endothelial organoids derived from human iPSCs into cortico-endothelial assembloids (CO+EOs), the model enables detailed analysis of GB cell behavior, including migration, tissue tropism, and impact on the neurovascular interface. The work identifies CELF2 as a key molecular determinant of GB cell tropism and neurovascular interaction. The discovery that CELF2-expressing GB cells preferentially infiltrate neuronal tissue and disrupt endothelial tight junctions, whereas CELF2-deficient cells favor endothelial regions without compromising tight junction integrity, offers critical insights into tumor heterogeneity and mechanisms of invasiveness.

These findings not only enhance our understanding of how GB cells interact with distinct microenvironmental niches but also provide a powerful platform for testing therapeutic strategies targeting tumor-microenvironment interactions.

**Graphical Abstract:** Schematic representation of CO+EO assembloids comprising an endothelial (yellow) and a cortical (red) domain. On the left, control CELF2-expressing GB cells preferentialy infiltrate the neuronal compartment, where they trigger neuronal apoptosis and disrupt BBB-like tight junctions upon contact with endothelial cells. On the right, CELF2-deprived GB cells exhibit reduced neural invasion and increased tropism for endothelial cells, consistent with a mesenchymal signature shift partially driven by elevated AHNAK expression. These cells exert limited impact on neuronal viability and BBB integrity, and display partial loss of GSC identity, as indicated by reduced OLIG2 expression. The CO+EO assembloid model thus recapitulates key features of cortico-endothelial human tissue heterogeneity and provides a reliable platform to dissect the molecular mechanisms underlying GSC tropism and their tissue-specific interactions
