## Supplementary material for "Human cortico-vascular assembloids reveal a CELF2-AHNAK-dependent switch from neuronal to endothelial tropism in glioblastoma cells": neural and mesenchymal signatures

### Sheet: neural signature
Geneid	log2FoldChange.shCELF2-shCTL	pvalue.shCELF2-shCTL	padj.shCELF2-shCTL
DLL3	-9.07031	0	0
DLL1	-3.04537	3.69033e-34	2.70805e-33
SOX4	1.65312	2.88027e-34	2.12405e-33
TUBB3	-2.0094	4.30834e-39	3.65852e-38
HES6	-3.55846	1.49809e-114	5.36017e-113
TAGLN3	-11.4888	1.40691e-61	2.08159e-60
NEU4	-10.6602	0	0
MARCKSL1	-2.6996	2.92363e-78	5.89861e-77
Cd24	NOT FOUND
STMN1	-1.44711	8.38363e-26	4.52611e-25
TCF12	1.15424	4.29298e-16	1.44386e-15
BEX1	-1.36583	5.23742e-25	2.73148e-24
OLIG1	-4.7985	0	7.4812e-237
MAP2	-2.15483	4.09476e-54	5.19291e-53
FXYD6	-2.63619	6.78237e-62	1.00985e-60
PTPRS	0.0699965	0.647918	0.680095
MLLT11	-1.31844	5.2711e-21	2.2853e-20
NPPA	-11.8964	1.6705e-31	1.12069e-30
BCAN	-6.37821	0	0
MEST	0.850976	2.55074e-07	4.95984e-07
ASCL1	-8.40227	4.10683e-220	5.48346e-218
BTG2	1.00798	3.12787e-15	9.97843e-15
NXPH1	-6.14607	2.1473e-71	3.82485e-70
HN1	-2.39611	3.96094e-74	7.44285e-73
PFN2	1.02868	4.48668e-11	1.11055e-10
SCG3	-6.7422	0	0
MYT1	-3.85321	8.62583e-122	3.4384e-120
CHD7	-0.951773	8.65602e-12	2.24365e-11
GPR56	-2.96509	9.7151e-90	2.38492e-88
TUBA1A	-2.17484	7.8222e-61	1.14089e-59
Pcbp4	-0.865099	7.96063e-08	1.60316e-07
ETV1	-0.479326	0.000678442	0.00102043
SHD	-11.7984	5.04601e-84	1.13211e-82
TNR	-2.73502	1.02123e-67	1.71315e-66
AMOTL2	1.53247	1.54037e-21	6.85198e-21
DBN1	-1.63443	2.49554e-25	1.31571e-24
HIP1	-1.18004	1.07856e-19	4.39096e-19
ABAT	-1.75425	5.70931e-39	4.83569e-38
ELAVL4	-6.41916	8.20835e-75	1.55845e-73
LMF1	-1.559	2.3429e-21	1.02991e-20
GRIK2	9.67383	3.89427e-137	1.92637e-135
SERINC5	4.54391	9.55943e-96	2.54448e-94
TSPAN13	0.954114	8.56749e-12	2.22141e-11
ELMO1	-2.41944	2.27042e-68	3.87198e-67
TSPAN13	0.954114	8.56749e-12	2.22141e-11
SEZ6L	-5.0194	0	0
LRRN1	-0.442665	0.00888158	0.0120299
SEZ6	-2.9475	2.88941e-59	4.07669e-58
SOX11	-5.77513	0	0
STMN2	-7.14478	2.98689e-16	1.01288e-15
RND3	1.98659	9.42089e-29	5.70078e-28
Hmp19	NOT FOUND
MIAT	0.983564	1.58765e-12	4.30974e-12
DCX	-9.3012	8.96508e-42	8.26226e-41
NSG1	-3.63787	8.33573e-53	1.02162e-51
MLLT11	-1.31844	5.2711e-21	2.2853e-20
Dlx6-as1	NOT FOUND
SOX11	-5.77513	0	0
NREP	-3.25667	2.72584e-88	6.55438e-87
FNBP1L	0.786832	6.09992e-05	9.99392e-05
TAGLN3	-11.4888	1.40691e-61	2.08159e-60
STMN4	-2.95141	2.00355e-93	5.18995e-92
Dlx5	NOT FOUND
SOX4	1.65312	2.88027e-34	2.12405e-33
MAP1B	0.0893873	0.515701	0.553201
RBFOX2	-0.941294	1.86044e-12	5.02864e-12
Igfbpl1	NOT FOUND
STMN1	-1.44711	8.38363e-26	4.52611e-25
HN1	-2.39611	3.96094e-74	7.44285e-73
Tmem161b-as1	NOT FOUND
PKIA	-1.63527	8.47399e-22	3.82121e-21
ATP1B1	1.22034	2.24709e-17	8.07349e-17
CD200	-5.43034	8.51317e-111	2.91274e-109
SNAP25	-2.71446	3.69517e-62	5.53703e-61
PAK3	3.64514	3.56388e-114	1.26688e-112
NDRG4	-1.61263	3.72741e-28	2.20834e-27
KIF5A	-0.659021	1.2637e-05	2.18829e-05
UCHL1	-1.50872	2.89893e-31	1.9275e-30
ENO2	-0.931837	6.62521e-11	1.62179e-10
KIF5C	-1.13823	4.30753e-15	1.36437e-14
DDAH2	-0.888241	2.89822e-09	6.41042e-09
TUBB2A	-1.7738	3.15081e-34	2.32043e-33
LBH	3.33298	1.5848e-84	3.57516e-83
TCF4	-0.511959	0.00106975	0.00157805
GNG3	-2.10934	2.58841e-08	5.36871e-08
NFIB	-1.25567	1.26243e-17	4.59912e-17
DPYSL5	-3.18038	1.6419e-98	4.60153e-97
CRABP1	-6.01237	1.74873e-12	4.73371e-12
DBN1	-1.63443	2.49554e-25	1.31571e-24
NFIX	-0.409282	0.0165681	0.0217835
CEP170	1.32458	4.34688e-19	1.71567e-18
BLCAP	0.16081	0.240411	0.272916
NEUROD1	-6.78987	2.29514e-32	1.5911e-31
SEMA5A	-6.85938	0	0
PCP4	-9.442	2.96649e-25	1.559e-24
NLGN3	-6.45538	0	0
Gene whose expression was analyzed by Western Blots are written in blue
Genes belonging to Ren signature ( Ren et al, 2023 )

### Sheet: mesenchymal signature
Geneid	log2FoldChange.shCELF2-shCTL	pvalue.shCELF2-shCTL	padj.shCELF2-shCTL
HILPDA	3.13606	3.31362e-120	1.28046e-118
ADM	4.51973	1.06642e-173	7.85375e-172
DDIT3	-1.18415	2.274e-15	7.32847e-15
NDRG1	2.59686	2.96828e-84	6.68697e-83
HERPUD1	-0.476736	0.000587167	0.000886553
DNAJB9	0.662199	0.0010103	0.00149519
TRIB3	0.770539	7.83822e-08	1.57889e-07
ENO2	-0.931837	6.62521e-11	1.62179e-10
AKAP12	3.29839	5.20205e-120	1.9961e-118
SQSTM1	1.22742	6.35852e-17	2.23754e-16
Mt1x	NOT FOUND
ATF3	1.05127	3.23494e-11	8.08021e-11
NAMPT	2.26803	6.75613e-47	7.20025e-46
Nrn1	NOT FOUND
SLC2A1	3.35992	2.52949e-119	9.59396e-118
BNIP3	0.604525	7.15949e-06	1.26281e-05
LGALS3	7.11003	0	0
INSIG2	1.0804	8.7079e-10	1.99372e-09
IGFBP3	4.59244	0	0
Ppp1r17	NOT FOUND
VIM	0.108538	0.392092	0.430005
PLOD2	2.07158	2.2708e-38	1.89114e-37
GBE1	1.84418	6.13836e-34	4.47847e-33
SLC2A3	-2.42327	1.52258e-48	1.68955e-47
FTL	-0.585137	5.71749e-05	9.38795e-05
WARS	0.479628	0.000264682	0.000411948
ERO1L	3.19341	2.86224e-98	7.98074e-97
XPOT	1.53496	1.89299e-22	8.82195e-22
HSPA5	0.0887136	0.484339	0.521936
GDF15	3.38348	2.91046e-96	7.77211e-95
ANXA2	1.83097	3.48237e-44	3.45148e-43
EPAS1	0.458893	0.000675912	0.0010169
LDHA	0.0606276	0.6389	0.67196
P4HA1	2.09934	1.26472e-40	1.12699e-39
SERTAD1	0.750932	8.96034e-06	1.56832e-05
PFKP	0.326704	0.0290462	0.0371169
PGK1	2.73257	1.97257e-104	6.06657e-103
EGLN3	2.89022	1.14975e-64	1.82262e-63
SLC6A6	4.34911	3.93196e-204	4.19315e-202
CA9	3.51555	4.54791e-70	7.92891e-69
BNIP3L	0.486167	0.00524652	0.00727918
RPL21	-0.641866	1.12642e-06	2.10027e-06
TRAM1	1.15174	8.21526e-09	1.7655e-08
UFM1	1.17696	5.6932e-13	1.58958e-12
ASNS	1.25878	2.05688e-19	8.25113e-19
GOLT1B	0.637463	0.000534236	0.000809313
Angptl4	NOT FOUND
Slc39a14	NOT FOUND
CDKN1A	-0.501908	0.000502207	0.000762761
HSPA9	0.54703	1.68712e-05	2.89313e-05
CHI3L1	10.4497	0	0
ANXA2	1.83097	3.48237e-44	3.45148e-43
ANXA1	4.15313	6.66811e-189	5.82502e-187
CD44	4.73801	5.20688e-200	5.27856e-198
VIM	0.108538	0.392092	0.430005
MT2A	-1.40582	1.87615e-16	6.43658e-16
C1S	0.91731	1.2497e-05	2.16565e-05
NAMPT	2.26803	6.75613e-47	7.20025e-46
EFEMP1	6.36457	1.47202e-12	4.00314e-12
C1R	5.95079	0	3
SOD2	1.483	7.77694e-24	3.8563e-23
IFITM3	3.62349	1.51204e-87	3.58848e-86
TIMP1	0.827587	3.72745e-07	7.17823e-07
SPP1	3.9011	8.40843e-211	9.93465e-209
A2M	-0.283854	0.0345635	0.0437823
S100A11	4.96855	0	0
MT1X	1.46127	2.93652e-16	9.9662e-16
S100A10	1.54287	2.35624e-32	1.63208e-31
FN1	5.94691	0	0
LGALS1	-1.32987	1.62034e-18	6.19865e-18
S100A16	0.0211881	0.887823	0.901268
CLIC1	0.464954	0.000569682	0.000861024
MGST1	9.77294	1.21564e-27	7.03963e-27
RCAN1	-1.2178	6.72477e-18	2.47959e-17
TAGLN2	2.86218	8.99823e-93	2.31264e-91
NPC2	1.74737	3.35479e-36	2.62611e-35
SERPING1	8.77285	2.75386e-23	1.33215e-22
C8orf4	0.428634	0.0353174	0.0446648
EMP1	4.27489	3.54197e-208	3.87798e-206
APOE	-2.3956	1.96092e-17	7.06541e-17
CTSB	0.25907	0.056684	0.0700204
C3	NOT FOUND
LGALS3	7.11003	0	0
Mt1e	NOT FOUND
EMP3	-8.79605	0	0
Serpina3	NOT FOUND
ACTN1	2.00441	1.36366e-42	1.28783e-41
PRDX6	0.491862	0.000136608	0.000217394
IGFBP7	4.08181	8.84662e-190	7.85341e-188
SERPINE1	5.89781	0	0
PLP2	1.05006	1.16659e-11	3.00437e-11
MGP	0.433665	0.29267	0.327575
CLIC4	2.15329	2.29593e-45	2.34199e-44
GFPT2	1.75789	1.66715e-22	7.78493e-22
GSN	4.33793	1.58542e-220	2.13421e-218
NNMT	11.497	5.26069e-187	4.47649e-185
TUBA1C	-0.26195	0.0590637	0.0727685
GJA1	7.31492	1.12471e-50	1.30445e-49
TNFRSF1A	1.10762	1.20958e-12	3.30863e-12
WWTR1	3.05556	4.61577e-117	1.6883e-115
HSPG2	4.13272	4.13452e-105	1.29582e-103
VEGFA	3.29904	1.17747e-128	5.14296e-127
Gene whose expression was analyzed by Western Blots are written in blue
Genes belonging to Ren signature ( Ren et al, 2023 )

### Sheet: INTEGRIN EXPRESSION
INTEGRINs expression in CELF2 expressing or deficient c ells
Geneid	log2FoldChange.shCELF2-shCTL	pvalue.shCELF2-shCTL	padj.shCELF2-shCTL
ITGA2	2.27246	4.60152e-40	4.02186e-39
ITGA2B	1.59525	3.7843e-06	6.81764e-06
ITGA3	2.79215	1.6226e-69	2.80505e-68
ITGA4	2.37601	9.3379e-20	3.81768e-19
ITGA5	4.0681	8.63612e-161	5.35212e-159
ITGA6	3.80741	3.55376e-125	1.47755e-123
ITGA7	1.44333	2.72752e-22	1.26039e-21
ITGA9	2.38586	1.26505e-08	2.68561e-08
ITGAX	4.21785	4.01031e-09	8.7991e-09
ITGA11	1.15275	5.7644e-06	1.02444e-05
ITGAV	2.33891	2.2387e-57	3.04861e-56
ITGB1	1.16561	3.11345e-14	9.38722e-14
ITGB4	3.10321	2.21631e-52	2.67439e-51
ITGB5	5.58945	0	0
ITGB8	1.69128	5.88219e-31	3.86104e-30
ITGB7	0.424613	0.235576	0.267741
ITGB3BP	-0.900036	1.25094e-05	2.16711e-05
ITGB1BP1	0.638741	1.82514e-06	3.35734e-06
ITGB1P1	0.539109	0.00661876	0.00909014
ITGAE	-1.2461	5.0153e-17	1.77437e-16
ITGB1BP2	-1.92049	2.62596e-11	6.59321e-11
